# A historical specimen of False Lingzhi (*Ganoderma lucidum*) resolves a 245-year-old confusion within an important medicinal mushroom group

**DOI:** 10.64898/2026.05.13.724775

**Authors:** Torda Varga, Spike RJ Parker, Alessandro Agorini, Alexandra Dombrowski, Lewis Hadfield, A Martyn Ainsworth, David L. Hawksworth, Masoomeh Ghobad-Nejhad, Viktor Papp

**Affiliations:** Royal Botanic Gardens Kew, Richmond, TW9 3DS, UK; University of Gothenburg, Göteborg, 413 90, Sweden; The Natural History Museum, London, SW7 5BD, UK; Jilin Agricultural University, Changchun, 130118, Jilin Province, China; Geography and Environmental Science, University of Southampton, Southampton, SO7 1BJ, UK; Hungarian University of Agriculture and Life Sciences, Gödöllő, 2100, Hungary; Eötvös Loránd University, Budapest, 1117, Hungary

**Author notes:** These authors contributed equally (Torda Varga, Spike RJ Parker). Corresponding &.

**Keywords:** Traditional Chinese Medicine, DNA barcoding, Lingzhi, ITS, genomics

## Abstract

Plants and fungi are major sources of natural products beneficial to society, making the study of distinct species essential for discovering new drugs and bioactive compounds. The medicinal mushroom “Lingzhi” or “Reishi” (*Ganoderma lingzhi*) is widely used in traditional medicine and extensively studied for its bioactive triterpenoids, yet it is commonly identified as *Ganoderma lucidum*, the type species of the genus, which lacks a type specimen.
We sequenced a *G. lucidum* specimen preserved in the Kew fungarium, which agreed with the original description and was collected from wood of *Corylus avellana* in southern England. Using this reference specimen, we compiled genomic and ITS barcoding datasets to explore the genetic and geographic variation within this species.
We showed that *G. lingzhi* and *G. lucidum* diverged more than 12 million years ago and that all seven “*G*. *lucidum*” genomes deposited in public databases belong to other species. More than 1000 barcoding sequences showed that the widely used homology-based ITS barcoding is not working in this group, which can be mitigated by a phylogenetic placement approach. The 149 sequences assigned to *G. lucidum* with high confidence showed a Eurasian distribution and introductions to North and South America and Africa.
Our study underscores the importance of accurate species identification and provides guidance for a group of pharmaceutical and socially significant species. To further support future studies and the wider public in differentiating between *G. lingzhi* and *G. lucidum*, we propose using “False Lingzhi” as the English name for *G. lucidum*.

**Societal Impact Statement:** Traditional Chinese Medicine has expanded far beyond Asia, with growing markets in North America and Europe for supplements and functional foods. Lingzhi or Reishi (*Ganoderma lingzhi*), a well-known medicinal mushroom, is valued for its anti-inflammatory and anticancer properties. However, it is often misidentified with species that may not provide the same health benefits. This confusion poses risks to consumer safety, product regulation, and research. Here, we establish a reference using morphological and molecular tools for the most commonly misidentified species (*Ganoderma lucidum*) and propose the name “False Lingzhi” to distinguish it, supporting accurate identification, safer product development, and reliable research.
