## Supplementary material for "A historical specimen of False Lingzhi (*Ganoderma lucidum*) resolves a 245-year-old confusion within an important medicinal mushroom group": SupplementaryTable_1.xlsx

### Sheet: Sheet1
Species	Voucher, Strain	Genome Accession	Genome ID	Type Specimen	Clade	Genus-level Tree	Genome combined Tree	Lucidum subclade	ITS	nLSU	rpb2	tef1	mtSSU	nSSU	RPB1	Ref
Ganoderma cocoicola	Cui 16791			YES	Subclade I	YES	YES		MZ354984	MZ355091	MZ245393	MZ221643		MZ355321		Sun et al. 2022
Ganoderma subangustisporum	Cui 18592			YES	Subclade I	YES	YES		MZ354981	MZ355027		MZ221697	MZ352854			Sun et al. 2022
Ganoderma angustisporum	Cui 13817			YES	Subclade I	YES	YES		MG279170	MZ355090	MG367507	MG367563	MZ352850	MZ355166		Sun et al. 2022;Xing et al. 2018
Ganoderma boninense	WD 2028				Subclade I		YES		KJ143905	KU220015	KJ143964	KJ143924			KJ143944	Zhou et al. (2015)
Ganoderma boninense	G3	GCA_002900995.3	gbon_1		Subclade I		YES		Extracted from the genome in this study	Extracted from the genome in this study	Extracted from the genome in this study	Extracted from the genome in this study	Extracted from the genome in this study	Extracted from the genome in this study	Extracted from the genome in this study	NCBI
Ganoderma boninense	UPMGB001	GCA_020976605.1	gbon_2		Subclade I		YES		Extracted from the genome in this study	Extracted from the genome in this study	Extracted from the genome in this study	Extracted from the genome in this study	Extracted from the genome in this study	Extracted from the genome in this study		NCBI
Ganoderma boninense	T10	GCA_022836635.1	gbon_3		Subclade I		YES		Extracted from the genome in this study	Extracted from the genome in this study	Extracted from the genome in this study	Extracted from the genome in this study	Extracted from the genome in this study	Extracted from the genome in this study	Extracted from the genome in this study	NCBI
Ganoderma boninense	NJ3	GCA_001855635.1	gbon_4		Subclade I		YES		Extracted from the genome in this study	Extracted from the genome in this study	Extracted from the genome in this study	Extracted from the genome in this study	Extracted from the genome in this study	Extracted from the genome in this study	Extracted from the genome in this study	NCBI
Ganoderma meredithae	FKI-L8-BK-PAB1	GCA_022814645.1	gmer_1		Subclade I		YES		Extracted from the genome in this study	Extracted from the genome in this study	Extracted from the genome in this study	Extracted from the genome in this study	Extracted from the genome in this study	Extracted from the genome in this study	Extracted from the genome in this study	https://www.ncbi.nlm.nih.gov/biosample/SAMN25226805
Ganoderma sinense	ZZ0214-1	GCA_002760635.1	gsin_1		Subclade I		YES			Extracted from the genome in this study	Extracted from the genome in this study	Extracted from the genome in this study			Extracted from the genome in this study	Zhu et al. 2015
Ganoderma sp.	BRIUMSc	GCA_008694245.1	gsp_1		Subclade I		YES		Extracted from the genome in this study	Extracted from the genome in this study	Extracted from the genome in this study	Extracted from the genome in this study	Extracted from the genome in this study	Extracted from the genome in this study	Extracted from the genome in this study	NCBI
Ganoderma thailandicum	HKAS 104640			YES	Subclade II	YES	YES		MK848681	MK849879	MK875831	MK875829				Luangharn et al. (2019)
Ganoderma aridicola	Dai 12588			YES	Subclade II	YES	YES		KU572491			KU572502	MZ352842	MZ355195		Sun et al. 2022;Xing et al. 2018
Ganoderma mbrekobenum	UMN7-3 GHA			YES	Subclade III	YES	YES		KX000896	KX000897						Crous et al. (2016)
Ganoderma mbrekobenum	UMN7-4 GHA				Subclade III	YES	YES		KX000898	KX000899						Crous et al. (2016)
Ganoderma williamsianum	Dai 16809				Subclade IV	YES	YES		MG279183	MZ355030	MG367535	MG367588		MZ355183		Sun et al. 2022;Xing et al. 2018
Ganoderma williamsianum	Dai 20553				Subclade IV	YES	YES		MZ354948	MZ355061	MZ358831	MZ221716		MZ355242		Sun et al. 2022
Ganoderma sublobatum	Cui 16804			YES	Subclade V	YES	YES		MZ354973		MZ345747	MZ221704	MZ352879	MZ355293		Sun et al. 2022
Ganoderma guangxiense	Cui 14453			YES	Subclade V	YES	YES		MZ354939	MZ355037	MZ245407	MZ221661	MZ352896	MZ355163		Sun et al. 2022
Ganoderma pfeifferi	Dai 12153				Subclade V	YES	YES		MG279164	MZ355109		MG367559		MZ355168		Sun et al. 2022;Xing et al. 2018
Ganoderma pfeifferi	LGAM 336 - ACAM DD2118				Subclade V	YES	YES		MG706232	MG706178	MG837806	MG837847			MG837760	Fryssouli et al. (2020)
Ganoderma acontextum	JV 0611/21G			YES	Subclade VI	YES	YES		KF605667		MG367489	MG367538				Sun et al. 2022
Ganoderma yunlingense	Cui 16288			YES	Subclade VI	YES	YES		MZ354915	MZ355077		MZ221718		MZ355179		Sun et al. 2022
Ganoderma lingzhi	Wu 1006-38			YES	Subclade VII	YES	YES		JQ781858		JX029980	JX029976			JX029984	Cao et al. (2012)
Ganoderma acaciicola	Cui 16815			YES	Subclade VII	YES	YES		MZ354895	MZ355005	MZ245384			MZ355282		Sun et al. 2022
Ganoderma bubalinomarginatum	Dai 20074			YES	Subclade VII	YES	YES		MZ354926	MZ355010	MZ245388	MZ221637	MZ352881	MZ355312		Sun et al. 2022
Ganoderma meredithae	UMNFL64				Subclade VII		YES		MG654106		MG754863				MG754807	Loyd et al. (2018)
Ganoderma multipileum	Dai 17569				Subclade VII		YES		MZ354896	MZ355007	MZ345733	MZ221676	MZ352867	MZ355175		Sun et al. 2022
Ganoderma resinaceum	LGAM 462				Subclade VII	YES	YES		MG706250	MG706196	MG837821	MG837858			MG837773	Unpublished
Ganoderma resinaceum	MUCL 52253				Subclade VII	YES	YES		MK554786		MK554764	MK554737				Cabarroi-Hernández et al. (2019)
Ganoderma lingzhi	GL0102	GCA_047651895.1	glin_1		Subclade VII		YES		Extracted from the genome in this study	Extracted from the genome in this study	Extracted from the genome in this study	Extracted from the genome in this study	Extracted from the genome in this study	Extracted from the genome in this study	Extracted from the genome in this study	Wang et al. 2024
Ganoderma lingzhi	SCIM1006	GCA_026283605.1	glin_2		Subclade VII		YES		Extracted from the genome in this study	Extracted from the genome in this study	Extracted from the genome in this study	Extracted from the genome in this study		Extracted from the genome in this study	Extracted from the genome in this study	NCBI
Ganoderma lucidum	BCRC 36111	GCA_012655175.1	gluc_1		Subclade VII		YES		Extracted from the genome in this study	Extracted from the genome in this study	Extracted from the genome in this study	Extracted from the genome in this study	Extracted from the genome in this study	Extracted from the genome in this study	Extracted from the genome in this study	NCBI
Ganoderma lucidum	Ling-Jian NO.2	GCA_019426095.1	gluc_2		Subclade VII		YES		Extracted from the genome in this study	Extracted from the genome in this study	Extracted from the genome in this study	Extracted from the genome in this study		Extracted from the genome in this study	Extracted from the genome in this study	NCBI
Ganoderma lucidum	IA20	GCA_033032785.1	gluc_3		Subclade VII		YES		Extracted from the genome in this study	Extracted from the genome in this study	Extracted from the genome in this study	Extracted from the genome in this study		Extracted from the genome in this study	Extracted from the genome in this study	NCBI
Ganoderma lucidum	5_1	GCA_963378725.2	gluc_4		Subclade VII		YES		Extracted from the genome in this study	Extracted from the genome in this study	Extracted from the genome in this study	Extracted from the genome in this study	Extracted from the genome in this study	Extracted from the genome in this study	Extracted from the genome in this study	NCBI
Ganoderma lucidum	Xiangnong No.1	GCA_000262775.1	gluc_5		Subclade VII		YES			Extracted from the genome in this study	Extracted from the genome in this study	Extracted from the genome in this study		Extracted from the genome in this study	Extracted from the genome in this study	Liu et al. 2012
Ganoderma lucidum	G.260125-1	GCA_000271565.1	gluc_6		Subclade VII		YES		Extracted from the genome in this study	Extracted from the genome in this study	Extracted from the genome in this study	Extracted from the genome in this study		Extracted from the genome in this study	Extracted from the genome in this study	Chen et al. 2012
Ganoderma lucidum	BCRC 37177	GCA_000338035.1	gluc_7		Subclade VII		YES		Extracted from the genome in this study	Extracted from the genome in this study	Extracted from the genome in this study	Extracted from the genome in this study		Extracted from the genome in this study	Extracted from the genome in this study	Huang et al. 2013
Ganoderma multipileum	BCRC 37180	GCA_000338015.2	gmul_1		Subclade VII		YES		Extracted from the genome in this study	Extracted from the genome in this study	Extracted from the genome in this study	Extracted from the genome in this study	Extracted from the genome in this study	Extracted from the genome in this study	Extracted from the genome in this study	NCBI
Ganoderma resinaceum	CAXIEE01_GanResi1.1	GCA_964023155.1	gres_1		Subclade VII		YES		Extracted from the genome in this study	Extracted from the genome in this study	Extracted from the genome in this study	Extracted from the genome in this study	Extracted from the genome in this study	Extracted from the genome in this study	Extracted from the genome in this study	NCBI
Ganoderma resinaceum	CAXIEE01	GCA_964023195.1	gres_2		Subclade VII		YES		Extracted from the genome in this study	Extracted from the genome in this study	Extracted from the genome in this study	Extracted from the genome in this study		Extracted from the genome in this study	Extracted from the genome in this study	NCBI
Ganoderma shanxiense	BJTC FM423			YES	Subclade VIII	YES	YES	YES	MK764268		MK783940	MK783937			MK783938	Liu et al. (2019)
Ganoderma chuxiongense	Cui 17262			YES	Subclade VIII	YES	YES	YES	MZ354907				MZ352925	MZ355316		Sun et al. 2022
Ganoderma shanxiense	Dai 18921				Subclade VIII	YES	YES	YES	MZ354909	MZ355044	MZ345740	MZ221691		MZ355320		Sun et al. 2022
Ganoderma weixiense	HKAS 100649			YES	Subclade IX	YES	YES	YES	MK302444	MK302446		MK302442				Ye et al. (2019)
Ganoderma weixiense	HKAS 100650				Subclade IX			YES	MK302445	MK302447		MK302443				Ye et al. (2019)
Ganoderma leucocontextum	GDGM 40200			YES	Subclade IX		YES	YES	KF011548							Li et al. (2015)
Ganoderma leucocontextum	Dai 15601				Subclade IX		YES	YES	KU572485	MZ355049	MG367516	KU572495	MZ352899	MZ355318		Sun et al. 2022;Xing et al. 2018
Ganoderma leucocontextum	HKAS 97401				Subclade IX			YES	MN396317	MN428670	MN423124					Unpublished
Ganoderma tsugae	Cui 14112				Subclade IX	YES	YES	YES	MG279196		MG367534	MG367587	MZ352904	MZ355193		Sun et al. 2022;Xing et al. 2018
Ganoderma tsugae	Cui 14110				Subclade IX			YES	MG279195		MG367533	MG367586	MZ352903	MZ355192		Sun et al. 2022;Xing et al. 2018
Ganoderma tsugae	UMNMI30				Subclade IX			YES	MG654326		MG754871	MH025362			MG754837	Loyd et al. 2018
Ganoderma tsugae	Dai 12760				Subclade IX		YES	YES	KJ143920		KJ143978	KJ143940			KJ143961	Zhou et al. 2015
Ganoderma oregonense	CBS 265.88				Subclade IX		YES	YES	JQ781875		KJ143974	KJ143933			KJ143954	Cao et al. (2012), Zhou et al. (2015)
Ganoderma oregonense	CBS 266.88				Subclade IX			YES	JQ781876		KJ143975				KJ143955	Cao et al. (2012), Zhou et al. (2015)
Ganoderma oregonense	GO				Subclade IX			YES	MT196417	MT196414		MW281495				Viceconte et al. 2021
Ganoderma lucidum (G. pfeifferi)	K-M000121946			YES	Subclade IX	YES	YES	YES	YES		YES					This study
Ganoderma lucidum	Cui 14404				Subclade IX	YES	YES	YES	MG279181	MZ355051	MG367519	MG367573	MZ352858	MZ355191		Sun et al. 2022;Xing et al. 2018
Ganoderma lucidum	MFLU 19-2162				Subclade IX			YES	MN396341		MN423138					Unpublished
Ganoderma lucidum	Cui 14405				Subclade IX			YES	MG279182	MZ355089	MG367520	MG367574		MZ355194		Sun et al. 2022;Xing et al. 2018
Ganoderma lucidum	K-M000175217				Subclade IX			YES	KJ143911		KJ143971	KJ143929			KJ143950	Zhou et al. (2015)
Ganoderma lucidum	Dai 20017				Subclade IX			YES	MZ354937	MZ355050		MZ221669		MZ355256		Sun et al. 2022
Ganoderma lucidum	MT 26/10				Subclade IX			YES	KJ143912			KJ143930			KJ143951	Zhou et al. (2015)
Ganoderma lucidum	LGAM 504 - ACAM 2013-0062				Subclade IX		YES	YES	MG706229	MG706175	MG837803	MG837844			MG837757	Unpublished
Ganoderma lucidum	LGAM 484 - ACAM 2013-0022				Subclade IX			YES	MG706227	MG706173	MG837801	MG837842			MG837755	Unpublished
Ganoderma carnosum	MUCL 49464				Subclade IX			YES	MG706220	MG706168	MG837793	MG837838			MG837751	Unpublished
Ganoderma carnosum	BB001ND				Subclade IX			YES	MK415244	MK995644		MN017807				Unpublished
Ganoderma leucocotextum	HMGIM-I160015	GCA_020736865.1	gleu_1		Subclade IX		YES		Extracted from the genome in this study	Extracted from the genome in this study	Extracted from the genome in this study	Extracted from the genome in this study		Extracted from the genome in this study	Extracted from the genome in this study	Liu et al. 2021, G3
Ganoderma leucocotextum	Dai 12418	GCA_022813035.1	gleu_2		Subclade IX		YES		Extracted from the genome in this study	Extracted from the genome in this study	Extracted from the genome in this study	Extracted from the genome in this study		Extracted from the genome in this study	Extracted from the genome in this study	NCBI
Ganoderma tsugae	CCMJ4178	GCA_024305745.1	gtsu_1		Subclade IX		YES		Extracted from the genome in this study	Extracted from the genome in this study	Extracted from the genome in this study	Extracted from the genome in this study	Extracted from the genome in this study	Extracted from the genome in this study	Extracted from the genome in this study	Jiang et al. 2021
Ganoderma tsugae	s90	GCA_003057275.1	gtsu_2		Subclade IX		YES				Extracted from the genome in this study	Extracted from the genome in this study		Extracted from the genome in this study	Extracted from the genome in this study	NCBI
Ganoderma sanduense	SA18012501			YES	Subclade X	YES	YES		MK345450							Hapuarachchi et al. (2019b)
Ganoderma magniporum	Dai 19966				Subclade X	YES	YES	YES		MZ355098	MZ345728	MZ221670		MZ355223		Sun et al. 2022
Ganoderma magniporum	Zhou 439				Subclade X	YES	YES	YES	MZ354936	MZ355097			MZ352863			Sun et al. 2022
Foraminispora concentrica	Cui 12644			YES	Outgroup	YES	YES		MK119812	MK119891	MK121499	MK121561	MZ352839	MZ355310		Sun et al. 2022;Sun et al. 2020
Amauroderma elegantissimum	URM 83822				Outgroup	YES	YES		MK119795	MK119873	MK121494	MK121544	MZ352784	MZ355308		Sun et al. 2022;Sun et al. 2020
Sanguinoderma infundibulare	Dai 18149				Outgroup	YES	YES		MK119847	MK119926	MK121529	MK121597	MZ352790	MZ355239		Sun et al. 2022;Sun et al. 2020
Sanguinoderma microporum	Cui 13851			YES	Outgroup	YES	YES		MK119854	MK119933	MK121512	MK121602	MZ352797	MZ355270		Sun et al. 2022;Sun et al. 2020
Tomophagus cattienensis	Dai 18487				Outgroup	YES	YES		MZ354988		MZ358845	MZ221747	MZ352898	MZ355212		Sun et al. 2022
Sanguinoderma infundibulare	Cui 17238	GCA_032821775.1	sinf_1_OUT		Outgroup		YES		Extracted from the genome in this study	Extracted from the genome in this study	Extracted from the genome in this study	Extracted from the genome in this study	Extracted from the genome in this study	Extracted from the genome in this study	Extracted from the genome in this study	NCBI
