## Supplementary material for "A historical specimen of False Lingzhi (*Ganoderma lucidum*) resolves a 245-year-old confusion within an important medicinal mushroom group": SupplementaryTable_2.xlsx

### Sheet: Sheet1
Spores
n	length	width	Q
1	11.66	7.37	1.58209
2	11.79	7.33	1.60846
3	11.76	8.14	1.44472
4	11.17	7.99	1.398
5	10.22	7.41	1.37922
6	12.25	7.82	1.5665
7	11.73	7.66	1.53133
8	11.02	7.04	1.56534
9	11.88	7.76	1.53093
10	11.07	7.73	1.43208
11	10.87	7.02	1.54843
12	10.69	6.98	1.53152
13	10.81	7.14	1.51401
14	10.92	7.4	1.47568
15	11.82	7.29	1.6214
16	11.15	7.41	1.50472
17	11.82	7.75	1.52516
18	11.35	7.48	1.51738
19	11.65	7.06	1.65014
20	11.76	7.57	1.5535
21	11.59	7.51	1.54328
22	10.82	7.07	1.53041
23	11.38	8.04	1.41542
24	11.81	8.09	1.45983
25	11.05	7.94	1.39169
26	11.94	8.57	1.39323
27	11.08	7.74	1.43152
28	10.46	6.68	1.56587
29	10.89	7.09	1.53597
30	10.66	6.58	1.62006
min	10.22	6.58	1.37922
median	11.26	7.445	1.53067
mean	11.3023	7.48867	1.51226
max	12.25	8.57	1.65014
0.95 perc	11.913	8.1175	1.6208
0.05 perc	10.55	6.815	1.39238
0.75 perc	11.76	7.7575	1.56238
0.25 perc	10.8975	7.1025	1.44849
Size	10.55	10.8975	11.26	11.76	11.913	x	6.815	7.1025	7.445	7.7575	8.1175
Q	1.39238	1.44849	1.53067	1.56238	1.6208
