## Supplementary material for "A historical specimen of False Lingzhi (*Ganoderma lucidum*) resolves a 245-year-old confusion within an important medicinal mushroom group": SupplementaryTable_3.xlsx

### Sheet: Sheet1
Locus	num_taxa	num_sites	num_patterns	num_patterns/num_taxa	num_sites/num_taxa	num_patterns/num_sites	proportion_gaps	proportion_invariant	entropy	bollback	pattern_entropy	avg_rfdist_parsimony	proportion_unique_topos_parsimony	difficulty	msa_file
ITS (broader sampling)	28	647	134	4.78571	23.1071	0.20711	0.0887613	0.877898	0.0717701	-1893.29	2294.31	0.645942	1	0.570477	LucidumTree_ITS_alignedit.fasta
ITS1	23	229	64	2.78261	9.95652	0.279476	0.102525	0.803493	0.122727	-648.135	596.187	0.635688	1	0.637672	LucidumTree_ITS1_alignedit.fasta.reduced.phy
ITS2	21	217	55	2.61905	10.3333	0.253456	0.0954575	0.894009	0.0599961	-584.889	582.549	0.686393	1	0.740329	LucidumTree_ITS2_alignedit.fasta.reduced.phy
LSU	14	1370	68	4.85714	97.8571	0.049635	0.200867	0.980994	0.0110097	-3656.57	6238.34	0.541502	1	0.518216	LucidumTree_LSU_alignedit.fasta.reduced.phy
RPB1	9	951	67	7.44444	105.667	0.0704522	0.0313121	0.930599	0.0474102	-2271.5	4249.99	0.141304	0.208333	0	LucidumTree_RPB1_alignedit.fasta.reduced.phy
RPB2	16	1079	166	10.375	67.4375	0.153846	0.154541	0.886006	0.0723158	-4180.13	3355.38	0.284281	0.791667	0.0110246	LucidumTree_RPB2_alignedit.fasta.reduced.phy
TEF	18	1048	167	9.27778	58.2222	0.159351	0.293734	0.887405	0.0714555	-4124.84	3163.63	0.140097	0.583333	0	LucidumTree_TEF_alignedit.fasta.reduced.phy
nSSU	7	1084	23	3.28571	154.857	0.0212177	0.00935688	0.991697	0.0060475	-1796.52	5778.92	0.580616	0.791667	0.0768501	LucidumTree_nSSU_alignedit.fasta.reduced.phy
mtSSU	5	516	46	9.2	103.2	0.0891473	0.0162791	0.901163	0.0838951	-1017.7	2205.3	0.253623	0.0833333	0	LucidumTree_mtSSU_alignedit.fasta.reduced.phy
